# Experimental and Computational Methods for Allelic Imbalance Analysis from Single-Nucleus RNA-seq Data

**DOI:** 10.1101/2024.08.13.607784

**Authors:** Sean K. Simmons, Xian Adiconis, Nathan Haywood, Jacob Parker, Zechuan Lin, Zhixiang Liao, Idil Tuncali, Aziz M. Al’Khafaji, Asa Shin, Karthik Jagadeesh, Kirk Gosik, Michael Gatzen, Jonathan T. Smith, Daniel N. El Kodsi, Yuliya Kuras, Clare Baecher-Allan, Geidy E. Serrano, Thomas G. Beach, Kiran Garimella, Orit Rozenblatt-Rosen, Aviv Regev, Xianjun Dong, Clemens R. Scherzer, Joshua Z. Levin

## Abstract

Single-cell RNA-seq (scRNA-seq) is emerging as a powerful tool for understanding gene function across diverse cells. Recently, this has included the use of allele-specific expression (ASE) analysis to better understand how variation in the human genome affects RNA expression at the single-cell level. We reasoned that because intronic reads are more prevalent in single-nucleus RNA-Seq (snRNA-Seq), and introns are under lower purifying selection and thus enriched for genetic variants, that snRNA-seq should facilitate single-cell analysis of ASE. Here we demonstrate how experimental and computational choices can improve the results of allelic imbalance analysis. We explore how experimental choices, such as RNA source, read length, sequencing depth, genotyping, etc., impact the power of ASE-based methods. We developed a new suite of computational tools to process and analyze scRNA-seq and snRNA-seq for ASE. As hypothesized, we extracted more ASE information from reads in intronic regions than those in exonic regions and show how read length can be set to increase power. Additionally, hybrid selection improved our power to detect allelic imbalance in genes of interest. We also explored methods to recover allele-specific isoform expression levels from both long- and short-read snRNA-seq. To further investigate ASE in the context of human disease, we applied our methods to a Parkinson’s disease cohort of 94 individuals and show that ASE analysis had more power than eQTL analysis to identify significant SNP/gene pairs in our direct comparison of the two methods. Overall, we provide an end-to-end experimental and computational approach for future studies.
