## Supplementary material for "Experimental and Computational Methods for Allelic Imbalance Analysis from Single-Nucleus RNA-seq Data": Supplemtary table 1

### Sheet: Table S1
Sample Name	Channel	Table S3 Name	Trimming (read 2 length, bases)	Estimated Number of Cells	Number of Reads	Fraction of Reads in Cells	Mean AI	Median AI	Mean GeneFulls per Cell	Median GeneFulls per Cell	Mean Reads per Cell	Median Reads per Cell	Mean UMIs per Cell	Median UMIs per Cell	Number Phased UMIs	Number Phased UMIs per Cell	Number genes with >10 phased UMIs	Percent UMIs Phased	Q30 Bases in CBC+UMI	Q30 Bases in RNA read	Reads Mapped to Genome: Unique	Reads Mapped to Genome: Unique + Multiple	Reads Mapped to Transcriptome: Unique GeneFulls	Reads Mapped to Transcriptome: Unique+Multiple GeneFulls	Reads With Valid Barcodes	Reads in Cells Mapped to Unique GeneFulls	Sequencing Saturation	Total GeneFulls Detected	UMIs in Cells
YJ89_1	1	YJ89_channel1	No	7901	192560975	0.906571	0.500302	0.5	2391	1659	11153	4920	6880	3082	1798114	227.581	7810	0.0371599	0.947561	0.904081	0.605848	0.651654	0.504796	0.536531	0.983287	88122323	0.377343	27948	54361342
YJ89_3	3	YJ89_channel3	No	6876	191572700	0.90755	0.500476	0.5	2279	1555	13535	5922	6141	2745	1707589	248.34	7694	0.0452663	0.948063	0.90228	0.640976	0.688863	0.535305	0.568276	0.982958	93069126	0.539473	27637	42228843
YJ89_2	2	YJ89_channel2	No	8179	177947726	0.911099	0.498657	0.5	2605	1856	12106	5468	7570	3428	2022280	247.253	8279	0.0365945	0.946156	0.900976	0.73346	0.801347	0.610765	0.658491	0.982355	99022094	0.370474	28235	61921197
YJ89_55	2	YJ89_channel2_long_ill	55	8326	280339515	0.909718	0.500777	0.5	2613	1835	15326	6477	8123	3504	2393846	287.515	8489	0.0395072	0.930481	0.872244	0.601509	0.648115	0.500382	0.532061	0.981122	127612250	0.463399	28400	67639776
YJ89_80	2	YJ89_channel2_long_ill	80	9894	280339515	0.87695	0.499718	0.5	3032	2258	18453	7764	10593	4718	4395188	444.228	10002	0.0461885	0.930481	0.85082	0.896822	0.951564	0.742655	0.783709	0.980579	182576985	0.414378	28775	104809331
YJ89_130	2	YJ89_channel2_long_ill	130	9875	280339515	0.878884	0.500435	0.5	3011	2244	18526	7804	10636	4730	7063471	715.288	11181	0.0737095	0.930481	0.801262	0.906344	0.942761	0.742526	0.777008	0.980605	182947832	0.415186	28178	105031629
YJ89_180	2	YJ89_channel2_long_ill	180	9727	280339515	0.880188	0.50065	0.5	2983	2229	18257	7760	10531	4682	8797603	904.452	11675	0.0939999	0.930481	0.722511	0.878414	0.91005	0.719713	0.75116	0.980713	177590234	0.413152	27770	102440433
YJ89_NoHyb	2	YJ89_channel2_long_notselect_ill	No	11092	746386193	0.876841	0.50034	0.5	3466	2703	43579	17231	13762	5909	15453348	1393.2	13182	0.107699	0.96875	0.880302	0.902637	0.935546	0.738593	0.772609	0.98277	483381219	0.672256	28470	152651949
YJ89_Hyb	2	YJ89_channel2_long_select_ill	No	7350	349567115	0.887831	0.500047	0.5	1541	1203	37759	17995	3319	2010	2669129	363.147	8318	0.119425	0.97079	0.881258	0.956553	0.969447	0.894229	0.900354	0.982379	277529852	0.902297	25095	24395805
Z93S_1	1	Z93S_channel1	No	9703	229121776	0.903789	0.499165	0.5	2388	1729	11382	5616	6550	3233	2167370	223.371	8431	0.0371327	0.946717	0.898643	0.650944	0.702708	0.53336	0.568643	0.982062	110446914	0.418783	28408	63561635
Z93S_3	3	Z93S_channel3	No	8993	198435548	0.907575	0.49986	0.5	2094	1498	11126	5590	5201	2625	1846582	205.335	7994	0.0430315	0.946831	0.902464	0.677085	0.72874	0.555621	0.590139	0.982082	100064665	0.52674	28132	46780182
Z93S_2	2	Z93S_channel2	No	8397	170850709	0.913552	0.499971	0.5	2557	1883	11739	5933	7049	3551	2004351	238.698	8390	0.0369149	0.946655	0.902483	0.772578	0.842886	0.631588	0.67961	0.981433	98578830	0.395343	28430	59195236
Z93S_55	2	Z93S_channel2_long_ill	55	10007	307153443	0.905986	0.499725	0.5	2569	1887	14678	7196	7448	3650	2684385	268.251	8943	0.0390753	0.928888	0.86567	0.645233	0.697843	0.527858	0.562996	0.979866	146890590	0.486205	28817	74535206
Z93S_80	2	Z93S_channel2_long_ill	80	11074	307153443	0.874539	0.50031	0.5	2960	2244	17559	8387	9552	4657	4675004	422.16	10430	0.0475219	0.928888	0.843635	0.891456	0.950054	0.723896	0.766885	0.979389	194451183	0.44359	29075	105786718
Z93S_130	2	Z93S_channel2_long_ill	130	11058	307153443	0.876	0.501122	0.5	2939	2232	17601	8422	9584	4665	7430089	671.92	11532	0.0749722	0.928888	0.793145	0.900138	0.939938	0.723399	0.759512	0.97942	194642317	0.443884	28545	105987492
Z93S_180	2	Z93S_channel2_long_ill	180	10973	307153443	0.877133	0.500138	0.5	2897	2195	17211	8237	9436	4583	9223129	840.529	11985	0.0950234	0.928888	0.71416	0.871586	0.906029	0.701004	0.733816	0.979534	188860738	0.440798	28231	103550663
Z93S_NoHyb	2	Z93S_channel2_long_notselect_ill	No	11868	740066361	0.870387	0.501153	0.5	3360	2628	39233	18455	12011	5833	14847202	1251.03	13328	0.111015	0.969095	0.881096	0.901916	0.938373	0.722848	0.75848	0.981321	465618608	0.681907	28721	142550469
Z93S_Hyb	2	Z93S_channel2_long_select_ill	No	8008	364550383	0.862858	0.502323	0.5	1315	926	34823	15643	2585	1393	2385629	297.906	8255	0.124515	0.967671	0.87795	0.956254	0.969962	0.886531	0.892407	0.981351	278863072	0.917502	25219	20706497
Genes were detected using STARSolo counting reads aligning to both introns and exons. STARSolo uses the term "GeneFulls" for this metric.
