## Supplementary material for "Experimental and Computational Methods for Allelic Imbalance Analysis from Single-Nucleus RNA-seq Data": Supplemtary table 3

### Sheet: Column Names
Columns	Description
Name	Name given to each set of sequencing data/experiment
Channel	Name given to each 10x channel
Donor	Which donor the data are from
Technology	Sequencing technology (Illumina, Minion, etc)
Length R2 (If Illumina)	Length of read 2 for Illumina data, else left blank
In paper?	If this data arecurrently in the manuscript
Selection	If hybrid selection was performed on this data

### Sheet: Sample table
Name	Channel	Donor	Technology	Length Read 2 (If Illumina)	In paper?	Selection
YJ89_channel2_short_ill	2	YJ89	Illumina (Nextseq)	55 bases	Only for gene selection	No
Z93S_channel2_short_ill	2	Z93S	Illumina (Nextseq)	55 bases	Only for gene selection	No
YJ89_channel1_short_ill	1	YJ89	Illumina (Nextseq)	55 bases	Only for gene selection	No
Z93S_channel1_short_ill	1	Z93S	Illumina (Nextseq)	55 bases	Only for gene selection	No
YJ89_channel3_short_ill	3	YJ89	Illumina (Nextseq)	55 bases	Only for gene selection	No
Z93S_channel3_short_ill	3	Z93S	Illumina (Nextseq)	55 bases	Only for gene selection	No
YJ89_channel2_Pro1	2	YJ89	ONT (PromethION)		Yes	No
Z93S_channel2_Pro1	2	Z93S	ONT (PromethION)		Yes	No
YJ89_channel2_Minion	2	YJ89	ONT(MinION)		Yes	No
Z93S_channel2_Minion	2	Z93S	ONT(MinION)		Yes	No
YJ89_channel1_PacBio	1	YJ89	PacBio (Sequel II)		Yes	No
Z93S_channel1_PacBio	1	Z93S	PacBio (Sequel II)		Yes	No
YJ89_channel2_Pro2	2	YJ89	ONT (PromethION)		Yes	No
Z93S_channel2_Pro2	2	Z93S	ONT (PromethION)		Yes	No
YJ89_channel1_MASSeq	1	YJ89	MAS-Seq (Sequel II)		Yes	No
Z93S_channel1_MASSeq	1	Z93S	MAS-Seq (Sequel II)		Yes	No
YJ89_channel1_Revio	1	YJ89	MAS-Seq (Revio)		Yes	No
Z93S_channel1_Revio	1	Z93S	MAS-Seq (Revio)		Yes	No
YJ89_channel2_long_ill	2	YJ89	Illumina (Nextseq)	300 bases	Yes	No
Z93S_channel2_long_ill	2	Z93S	Illumina (Nextseq)	300 bases	Yes	No
YJ89_channel2_long_select_ill	2	YJ89	Illumina (Novaseq)	202 bases	Yes	Yes
Z93S_channel2_long_select_ill	2	Z93S	Illumina (Novaseq)	202 bases	Yes	Yes
YJ89_channel2_long_notselect_ill	2	YJ89	Illumina (Novaseq)	202 bases	Yes	No
Z93S_channel2_long_notselect_ill	2	Z93S	Illumina (Novaseq)	202 bases	Yes	No
