## Supplementary material for "Experimental and Computational Methods for Allelic Imbalance Analysis from Single-Nucleus RNA-seq Data": Supplemtary table 5

### Sheet: PD
Gene	snp
KANSL1-AS1	17:46770341:C:G
LRRC37A2	17:46722744:G:A
LRRC37A	17:46770341:C:G
KANSL1	17:45666837:C:T
GPNMB	7:23190155:T:C
MMRN1	4:89840206:T:A
NUP42	7:23187525:A:G
FAM47E	4:76266979:A:G
ARL17A	17:46044213:T:C
BIN3	8:22662302:A:C
CAMLG	5:134606802:T:C
UVSSA	4:1012412:G:A
HLA-DOB	6:32829016:G:A
TXNDC15	5:134601688:G:T
ARL17B	17:46107462:G:T
PM20D1	1:205774535:A:C
LSM7	19:2326898:C:T
ZKSCAN8	6:28046819:C:T
ZNF589	3:48226335:T:C
ZSCAN16-AS1	6:28192182:T:C
MAPT-AS1	17:45899447:C:A
RHEX	1:205790067:G:A
HLA-DQB1	6:32658525:T:G
FAM215B	17:46548562:C:A
HLA-DRB1	6:32611258:G:A
NSF	17:46266536:G:A
LINC01630	18:51225492:C:T
HLA-DRB5	6:32609505:A:C
HLA-DQA1	6:32659937:T:G
HLA-C	6:31261627:T:C
NPIPB7	16:28554346:C:G
TAP2	6:32829016:G:A
NMD3	3:161221353:C:T
KLHL7-DT	7:23220969:G:T
CD38	4:15735725:G:A
RAB29	1:205754444:C:T
MCCC1-AS1	3:183031968:C:T
STX4	16:30995651:C:T
KAT8	16:31130672:C:T
NCKIPSD	3:48692683:T:C
ZNF646	16:30970904:A:G
CTSB	8:11853640:C:A
ZNF668	16:31077304:A:G
SH3GL2	9:17684786:G:C
WDR6	3:49067703:A:G
PRSS36	16:31142825:G:A
CYP21A2	6:31947158:A:G
CHRNB1	17:7452302:A:C
CSNK2B	6:31916180:A:G
WNT3	17:46813935:C:T
SCARB2	4:76213633:C:T
CCDC158	4:76424150:G:T
SKIV2L	6:31869050:T:G
SPPL2C	17:46731536:G:A
AMPD3	11:10513802:G:A
SYT17	16:19266171:A:T
C8orf58	8:22599875:G:A
NPIPB9	16:28821776:A:G
TMEM163	2:134805711:T:G
DNAH17	17:78414790:G:A
RPP21	6:30153481:T:C
CAB39L	13:49344039:G:T
PSORS1C1	6:31137689:C:G
DDRGK1	20:3189083:G:A
TMEM175	4:947730:C:T
PGS1	17:78437817:G:A
SLC26A1	4:991939:A:G
FAM200B	4:15690435:T:C
GAK	4:887407:C:T
HIP1R	12:122819039:A:G
FAM66A	8:11838363:T:C
MAPT-IT1	17:45861770:T:A
AREL1	14:74648970:A:G
GCH1	14:54858865:T:G
SLC35G6	17:7454545:C:A
PROM2	2:95257717:T:C
EIF3C	16:28811776:A:G
CRLS1	20:6022573:A:G
TUBG2	17:42666566:C:T
ITGA8	10:15521444:A:G
SEC23IP	10:119907508:T:C
MCCC1	3:183108538:C:T
RILPL2	12:123410506:C:T
EFNA4	1:155076926:T:C
NOD2	16:50730925:G:A
TRIM72	16:31152210:T:G
BRIP1	17:61890579:C:T
HSD17B1	17:42553937:C:T
KCNIP3	2:95198284:C:T
BTN3A2	6:27249457:C:T
GPANK1	6:31869050:T:G
KIF21B	1:200972588:G:A
CCAR2	8:22620265:G:A
PCGF3	4:733364:C:T
SPNS1	16:28961947:A:G
CDC25A	3:48278842:G:A
RFT1	3:53051028:G:A
PRSS3	9:33741594:G:C
RIMS2	8:104237044:A:T
TMEM108	3:133267112:A:C
WWOX	16:78247263:A:G

### Sheet: GTEx
AveLogTPM	PercentCellsExpress	Gene	Len	ID	All.count.1	All.count.2	Tot.UMI.1	Tot.UMI.2	perc.1	perc.2	Max_eqtl	Min_eqtl	pval_eqtl	Ave_Excit	Ave_Micro	Ave_Astro	Perc_Excit	Perc_Micro	Perc_Astro	de_excit	de_micro	de_astro	Reason_Picked	Picked
0.0425735	0.0100156	CLPSL1	12658	ENSG00000204140	5	6	94	176	0.0531915	0.0340909	0.537079	0.395967	2.07717e-07	0.0821902	0.00317946	0.00502493	0.0196136	0.000471254	0.000810209	FALSE	FALSE	FALSE	OverallExpression	TRUE
0.0659932	0.0106227	CD84	38421	ENSG00000066294	43	33	246	253	0.174797	0.130435				0.0192619	1.07945	0.00597774	0.00440205	0.159284	0.00101276	FALSE	TRUE	FALSE	Len Micro	TRUE
0.0740283	0.0108094	RGS1	4304	ENSG00000090104	12	71	251	725	0.0478088	0.097931				0.00247395	1.43179	0.0098735	0.000489117	0.20688	0.00162042	FALSE	TRUE	FALSE	Len Micro	TRUE
0.0753662	0.0119767	TRIM38	28424	ENSG00000112343	23	19	299	333	0.0769231	0.0570571				0.0135235	1.1773	0.0111838	0.00303253	0.175306	0.00182297	FALSE	TRUE	FALSE	Percent Micro	TRUE
0.0806494	0.0155955	LCP1	85951	ENSG00000136167	25	16	330	227	0.0757576	0.0704846				0.0636334	0.599928	0.0059236	0.0150159	0.0890669	0.00101276	FALSE	TRUE	FALSE	Percent Micro	TRUE
0.0896165	0.018397	HLA-F	15753	ENSG00000204642	121	64	432	228	0.280093	0.280702				0.0763993	0.195999	0.0442097	0.0182441	0.029689	0.00708933	FALSE	FALSE	FALSE	OverallExpression	TRUE
0.119084	0.0237667	PLCB2	29759	ENSG00000137841	13	10	519	409	0.0250482	0.0244499				0.131479	0.928616	0.005401	0.0310589	0.137606	0.00101276	FALSE	TRUE	FALSE	Percent Micro	TRUE
0.159968	0.0363505	BCO1	52694	ENSG00000135697	17	151	634	433	0.0268139	0.34873				0.252676	0.0166435	0.152068	0.0608951	0.00377003	0.0249139	FALSE	FALSE	FALSE	OverallExpression	TRUE
0.16245	0.0299068	BAG3	26449	ENSG00000151929	196	82	985	804	0.198985	0.10199				0.153141	0.0428635	0.585567	0.0307655	0.00659755	0.0937816	FALSE	FALSE	TRUE	Percent Astro	TRUE
0.186858	0.0315878	NFATC2	175874	ENSG00000101096	57	45	639	826	0.0892019	0.0544794				0.0689264	2.05987	0.282531	0.0162387	0.300189	0.0461819	FALSE	TRUE	FALSE	Percent Micro	TRUE
0.199773	0.0446852	PFN2	85884	ENSG00000070087	49	96	714	1006	0.0686275	0.0954274				0.358676	0.0299928	0.0348856	0.0817804	0.00565504	0.00587401	TRUE	FALSE	FALSE	Percent Excit	TRUE
0.262133	0.0484206	RBM47	207608	ENSG00000163694	31	59	796	962	0.0389447	0.0613306				0.198408	2.4672	0.0709664	0.0458792	0.358153	0.011748	FALSE	TRUE	FALSE	Percent Micro	TRUE
0.275106	0.0494712	TGFA	106913	ENSG00000163235	255	98	1321	848	0.193036	0.115566				0.128669	0.189631	0.00983484	0.0278797	0.0287465	0.00162042	FALSE	FALSE	FALSE	OverallExpression	TRUE
0.315062	0.0547242	DDIT4	2116	ENSG00000168209	10	23	874	1723	0.0114416	0.0133488				0.155475	0.0594484	1.60642	0.0318904	0.00895382	0.250557	FALSE	FALSE	TRUE	Len Astro	TRUE
0.339157	0.0681717	RP11-897M7.4	8099	ENSG00000275232	882	928	2037	2075	0.43299	0.447229				0.690038	0.0376489	0.0144336	0.139007	0.0070688	0.00263318	TRUE	FALSE	FALSE	Percent Excit	TRUE
0.347751	0.0663741	PRKD3	74306	ENSG00000115825	73	96	1247	1206	0.0585405	0.079602				0.27261	0.933781	0.384401	0.0619222	0.139491	0.061981	FALSE	TRUE	FALSE	Len Micro	TRUE
0.412537	0.0718138	ITGB5	139470	ENSG00000082781	511	133	1853	1783	0.275769	0.0745934				0.145761	1.5903	1.10233	0.0306187	0.232328	0.175815	FALSE	TRUE	FALSE	Percent Micro	TRUE
0.428103	0.0665608	MOG	15391	ENSG00000204655	326	467	3066	2687	0.106327	0.1738				0.0400021	0.0169707	0.0188066	0.00895084	0.00282752	0.00303828	FALSE	FALSE	FALSE	OverallExpression	TRUE
0.46852	0.069736	DOCK8	250405	ENSG00000107099	918	490	3880	5298	0.236598	0.0924877	0.610583	-0.356091	4.25606e-20	0.145887	6.99378	0.0812462	0.032673	0.901508	0.0131659	FALSE	TRUE	FALSE	Len Micro	TRUE
0.501695	0.0804053	AC002429.5	59619	ENSG00000236197	291	136	3615	3646	0.0804979	0.0373012				0.117038	0.0207351	3.61664	0.0273416	0.00329877	0.536561	FALSE	FALSE	TRUE	Len Astro	TRUE
0.529831	0.103168	ADHFE1	41416	ENSG00000147576	392	419	2166	2078	0.180979	0.201636	0.37651	0.226243	6.26576e-22	0.418792	0.186497	1.27557	0.0955246	0.029689	0.204173	FALSE	FALSE	TRUE	QTL	TRUE
0.534567	0.106787	RP11-420A23.1	226643	ENSG00000251432	127	122	2004	2770	0.0633733	0.0440433				0.580306	0.256783	0.809512	0.131817	0.0400566	0.130038	FALSE	FALSE	TRUE	Len Astro	TRUE
0.54198	0.0849345	AQP4	13780	ENSG00000171885	104	294	4135	7532	0.0251511	0.0390335				0.111605	0.10739	3.92723	0.0241135	0.0160226	0.58254	FALSE	FALSE	TRUE	Percent Astro	TRUE
0.545105	0.112157	RP11-421L21.3	61390	ENSG00000233184	48	151	2330	2776	0.0206009	0.0543948	0.47783	-0.46154	3.73656e-09	0.625131	0.148288	0.678252	0.140132	0.0249764	0.109783	FALSE	FALSE	FALSE	QTL	TRUE
0.551906	0.118273	RP11-736K20.5	32823	ENSG00000255471	333	102	2354	3038	0.141461	0.0335747	-0.405531	-0.440325	8.25129e-06	0.854929	0.059173	0.433126	0.190951	0.0122526	0.0706907	FALSE	FALSE	FALSE	Percent_Phased	TRUE
0.556439	0.119207	ZMIZ1-AS1	124567	ENSG00000224596	132	190	2610	1978	0.0505747	0.0960566				0.945776	0.100333	0.106074	0.206456	0.0183789	0.017622	TRUE	FALSE	FALSE	Percent Excit	TRUE
0.557523	0.115425	DTX1	41319	ENSG00000135144	100	327	2417	2011	0.0413736	0.162606				0.666993	0.0424456	0.798524	0.148643	0.00895382	0.127405	FALSE	FALSE	TRUE	Percent_Phased	TRUE
0.562394	0.109892	CTB-113D17.1	33400	ENSG00000272568	598	532	4143	3168	0.14434	0.167929	0.443225	0.306935	2.23365e-08	0.810359	0.0476058	1.118	0.169283	0.00895382	0.178448	FALSE	FALSE	TRUE	Len Astro	TRUE
0.563127	0.103355	ACSS3	324791	ENSG00000111058	177	185	2344	3325	0.0755119	0.0556391	0.152411	-0.255047	2.55065e-08	0.442534	0.0556103	2.49461	0.0978723	0.0103676	0.386672	FALSE	FALSE	TRUE	Percent Astro	TRUE
0.573135	0.107977	CCNJL	93744	ENSG00000135083	38	157	3756	1356	0.0101171	0.115782				0.746075	0.0419478	0.224608	0.137442	0.00848256	0.0362568	TRUE	FALSE	FALSE	Percent_Phased	TRUE
0.589522	0.122803	ROGDI	5982	ENSG00000067836	2093	1708	2784	2722	0.751796	0.62748				0.852929	0.134332	0.261209	0.187723	0.0240339	0.0423334	FALSE	FALSE	FALSE	Percent_Phased	TRUE
0.615039	0.126258	HTR4	226203	ENSG00000164270	447	421	4350	4878	0.102759	0.0863059				0.953848	0.0784007	0.0311919	0.201076	0.0146089	0.00546891	TRUE	FALSE	FALSE	Len Excit	TRUE
0.616153	0.126024	PRDM11	139318	ENSG00000019485	26	113	2472	2422	0.0105178	0.0466557				0.762073	1.31109	0.233332	0.169626	0.193685	0.0384849	FALSE	TRUE	FALSE	Len Micro	TRUE
0.626925	0.118157	GABRG1	88312	ENSG00000163285	62	54	3046	5177	0.0203546	0.0104308				0.607698	0.0530108	2.06803	0.128931	0.00942507	0.324894	FALSE	FALSE	TRUE	Len Astro	TRUE
0.650733	0.134663	C11orf73	43720	ENSG00000149196	450	71	3165	2941	0.14218	0.0241414				0.8048	0.25984	0.2754	0.178674	0.0414703	0.0451691	FALSE	FALSE	FALSE	OverallExpression	TRUE
0.660637	0.1359	COL23A1	352937	ENSG00000050767	460	136	3100	2996	0.148387	0.0453939				0.992894	0.0759671	0.921722	0.216777	0.0136664	0.143812	FALSE	FALSE	TRUE	Percent Astro	TRUE
0.679169	0.139402	PRPF6	51965	ENSG00000101161	240	150	2723	2279	0.0881381	0.0658183	-0.275693	-0.286312	2.8152e-05	0.871805	0.312633	0.456168	0.190315	0.0485391	0.0739315	FALSE	FALSE	FALSE	QTL	TRUE
0.692933	0.110452	NDRG2	54109	ENSG00000165795	41	47	4070	3966	0.0100737	0.0118507				0.0712095	0.304554	3.48249	0.0146735	0.0461828	0.527446	FALSE	FALSE	TRUE	Percent_Phased	TRUE
0.720119	0.143137	LARP7	20628	ENSG00000174720	442	52	3309	3197	0.133575	0.0162652	0.226911	-0.233561	2.71046e-06	0.803615	0.702376	0.670616	0.174908	0.105561	0.10796	FALSE	FALSE	FALSE	Percent_Phased	TRUE
0.733785	0.15411	INTS1	34090	ENSG00000164880	274	132	3242	2979	0.0845157	0.0443102	-0.314516	-0.522283	7.33456e-27	1.05227	0.221316	0.444293	0.232331	0.0362865	0.0710958	FALSE	FALSE	FALSE	QTL	TRUE
0.771916	0.162585	DDX25	25453	ENSG00000109832	432	311	3937	3502	0.109728	0.0888064	0.223931	0.215964	1.12613e-06	1.02214	0.0942755	0.357152	0.226266	0.0179076	0.058335	FALSE	FALSE	FALSE	QTL	TRUE
0.800232	0.165153	DIS3	29927	ENSG00000083520	413	691	3672	3520	0.112473	0.196307				1.06102	0.279234	0.328255	0.230179	0.0447691	0.0536763	FALSE	FALSE	FALSE	Percent_Phased	TRUE
0.809714	0.168515	UCHL3	56540	ENSG00000118939	867	652	4110	3264	0.210949	0.199755	0.832046	-0.841251	5.0781e-18	1.13588	0.237733	0.237359	0.248374	0.0377003	0.03889	FALSE	FALSE	FALSE	QTL	TRUE
0.840459	0.167348	ATP10D	108198	ENSG00000145246	423	388	3975	4053	0.106415	0.0957316	0.207474	0.207474	2.41113e-05	0.773175	1.32384	0.747032	0.174664	0.197926	0.120519	FALSE	TRUE	FALSE	Len Micro	TRUE
0.903179	0.17706	RHBDL3	58485	ENSG00000141314	296	408	3686	4736	0.0803039	0.0861486	2.24303	-0.383502	5.84952e-13	1.12193	0.0651422	0.750425	0.239472	0.0131951	0.119101	FALSE	FALSE	FALSE	QTL	TRUE
0.922423	0.18969	SEMA4B	69075	ENSG00000185033	487	311	4193	3583	0.116146	0.0867988				1.13349	0.141686	1.17546	0.249694	0.0259189	0.188171	FALSE	FALSE	TRUE	Percent Astro	TRUE
0.954903	0.188756	FBXO7	24153	ENSG00000100225	608	497	5107	4241	0.119052	0.117189	0.328421	0.210894	6.32064e-12	0.989519	0.389273	0.455746	0.218244	0.0607917	0.0743366	FALSE	FALSE	FALSE	QTL	TRUE
0.961119	0.198468	CPNE5	99227	ENSG00000124772	1154	937	4699	5202	0.245584	0.180123				1.61109	0.163703	0.0617199	0.33979	0.0282752	0.0103302	TRUE	FALSE	FALSE	OverallExpression	TRUE
0.984218	0.200476	EIF1B	2740	ENSG00000114784	99	108	5961	6254	0.016608	0.0172689				1.42097	0.228016	0.216309	0.296356	0.0381715	0.0354466	TRUE	FALSE	FALSE	Len Excit	TRUE
0.999394	0.149254	RP11-649A16.1	460971	ENSG00000243620	4231	23	26968	454	0.15689	0.0506608				1.89285	0.0303843	0.179768	0.28002	0.00518379	0.0269394	TRUE	FALSE	FALSE	Percent Excit	TRUE
1.0279	0.195784	KCNN3	172825	ENSG00000143603	599	522	5622	5265	0.106546	0.0991453	-0.181609	-0.195604	1.29168e-05	1.04094	0.0612934	3.13415	0.22651	0.0113101	0.479238	FALSE	FALSE	TRUE	Percent Astro	TRUE
1.03834	0.169869	MEGF10	174906	ENSG00000145794	255	271	5778	7209	0.0441329	0.0375919				0.336631	0.0532751	2.98727	0.0704818	0.00895382	0.457768	FALSE	FALSE	TRUE	Len Astro	TRUE
1.03937	0.209675	MRAS	57886	ENSG00000158186	1175	79	5150	4898	0.228155	0.016129				1.26116	0.158653	1.49177	0.274395	0.0273327	0.234555	FALSE	FALSE	TRUE	Percent Astro	TRUE
1.10162	0.224196	RAB40C	39915	ENSG00000197562	162	739	5182	5314	0.0312621	0.139067	0.186867	0.154125	3.01608e-08	1.76336	0.381361	0.382576	0.368305	0.0617342	0.0615759	TRUE	FALSE	FALSE	QTL	TRUE
1.20313	0.241052	CLK4	27951	ENSG00000113240	353	269	6671	5717	0.0529156	0.0470526				1.7194	0.70287	0.649126	0.360871	0.109802	0.10553	FALSE	FALSE	FALSE	Percent_Phased	TRUE
1.27721	0.233885	SVEP1	214629	ENSG00000165124	1594	666	10517	5083	0.151564	0.131025				1.85479	0.0900119	0.0538025	0.352409	0.0160226	0.00870974	TRUE	FALSE	FALSE	Percent Excit	TRUE
1.3018	0.260383	CTD-2260A17.2	121781	ENSG00000247121	110	453	7501	8227	0.0146647	0.0550626				1.8603	0.223151	0.427504	0.383566	0.0395853	0.0696779	FALSE	FALSE	FALSE	Percent_Phased	TRUE
1.38576	0.273854	BCR	138333	ENSG00000186716	1861	1404	6449	5563	0.288572	0.252382	0.5039	-0.603033	9.16171e-30	1.73026	0.322767	1.45416	0.361947	0.0537229	0.230504	FALSE	FALSE	FALSE	QTL	TRUE
1.44337	0.281535	KIF5B	47421	ENSG00000170759	556	213	6630	7557	0.0838612	0.0281858				1.66481	1.1618	0.966969	0.348447	0.176249	0.155763	FALSE	FALSE	FALSE	OverallExpression	TRUE
1.45167	0.279714	HIF1A	52746	ENSG00000100644	250	229	7508	8185	0.0332978	0.027978				1.69528	2.11618	1.39681	0.353143	0.305844	0.222807	FALSE	TRUE	FALSE	Len Micro	TRUE
1.45474	0.288889	NCEH1	80969	ENSG00000144959	942	1061	8033	10425	0.117266	0.101775				2.16352	0.35717	0.671014	0.43957	0.0579642	0.108771	TRUE	FALSE	FALSE	Percent Excit	TRUE
1.52859	0.273644	CABLES1	125903	ENSG00000134508	339	373	8990	10041	0.0377086	0.0371477				1.13022	0.867073	5.08759	0.245781	0.13148	0.72777	FALSE	FALSE	TRUE	Len Astro	TRUE
1.53727	0.273084	RGS12	146885	ENSG00000159788	268	962	13225	10214	0.0202647	0.0941845	-0.217989	-0.302278	5.39609e-07	1.26256	1.83062	1.49864	0.251113	0.269086	0.236378	FALSE	FALSE	FALSE	QTL	TRUE
1.53811	0.302127	SLC25A26	254506	ENSG00000144741	994	683	8512	9286	0.116776	0.0735516	0.536011	-0.693966	7.90648e-37	2.06063	0.785828	0.610435	0.423184	0.121583	0.0986429	FALSE	FALSE	FALSE	QTL	TRUE
1.53857	0.288796	HTR1E	79377	ENSG00000168830	290	170	13601	13054	0.021322	0.0130228				2.60358	0.13649	0.0481538	0.491269	0.0254477	0.00830464	TRUE	FALSE	FALSE	Len Excit	TRUE
1.72924	0.327855	GPATCH2	204090	ENSG00000092978	1381	498	13211	12966	0.104534	0.0384081	-0.380405	-0.406379	2.5316e-05	2.34424	1.08013	0.960798	0.458547	0.163525	0.15475	FALSE	FALSE	FALSE	QTL	TRUE
1.76072	0.335419	LINC01138	97155	ENSG00000274020	425	306	10472	9830	0.0405844	0.0311292				1.86777	0.371037	1.93596	0.384837	0.0607917	0.303221	FALSE	FALSE	TRUE	Percent Astro	TRUE
1.89002	0.358392	PHACTR4	130787	ENSG00000204138	1384	1058	10561	9514	0.131048	0.111205	0.206805	-0.354134	1.31267e-14	2.08352	1.06095	0.977366	0.425825	0.160226	0.157586	FALSE	FALSE	FALSE	QTL	TRUE
1.95229	0.36633	RGS7BP	106055	ENSG00000186479	695	884	15761	15101	0.0440962	0.0585392				2.72256	0.163051	0.0806682	0.519834	0.029689	0.013571	TRUE	FALSE	FALSE	Percent Excit	TRUE
1.98998	0.366423	ELAVL4	155772	ENSG00000162374	311	2210	15834	23474	0.0196413	0.0941467				2.83875	0.707343	0.113817	0.526192	0.109331	0.0186348	TRUE	FALSE	FALSE	Len Excit	TRUE
2.06588	0.372937	IGSF21	270737	ENSG00000117154	3290	517	16340	10447	0.201346	0.0494879				3.13436	3.00149	0.0675561	0.578821	0.432139	0.0111404	FALSE	TRUE	FALSE	Percent Micro	TRUE
2.07736	0.320804	RGS6	634090	ENSG00000182732	2826	6138	42761	61642	0.0660883	0.099575	-0.161016	-0.161016	6.50234e-05	3.14159	0.315725	1.08946	0.483297	0.0480679	0.168928	TRUE	FALSE	FALSE	QTL	TRUE
2.10958	0.387692	PGBD5	111247	ENSG00000177614	1744	554	18699	14653	0.093267	0.037808				3.23756	0.197185	0.3701	0.596723	0.035344	0.0605631	TRUE	FALSE	FALSE	Len Excit	TRUE
2.15468	0.38433	FHOD3	482341	ENSG00000134775	1647	1045	17084	19459	0.096406	0.0537027				2.37327	0.207319	2.23505	0.44495	0.0358153	0.34839	FALSE	FALSE	TRUE	Len Astro	TRUE
2.18545	0.3664	FSTL4	416109	ENSG00000053108	2811	2961	25412	41393	0.110617	0.0715338				3.78048	0.262334	0.328139	0.622842	0.0419416	0.052461	TRUE	FALSE	FALSE	Percent Excit	TRUE
2.21088	0.404875	GRIN1	30372	ENSG00000176884	814	436	16597	15094	0.049045	0.0288856				3.30402	0.250435	0.11856	0.608413	0.0433553	0.0192425	TRUE	FALSE	FALSE	Len Excit	TRUE
2.29251	0.414097	PTPRE	178794	ENSG00000132334	2197	2360	16100	16149	0.13646	0.146139				2.48251	3.62017	0.197522	0.487161	0.51508	0.0326109	FALSE	TRUE	FALSE	Len Micro	TRUE
2.30661	0.420447	LANCL1	46403	ENSG00000115365	2733	3116	16182	16043	0.168891	0.194228	0.12634	-0.158495	9.77718e-07	2.25734	0.343844	0.66547	0.456542	0.0560792	0.10796	FALSE	FALSE	FALSE	OverallExpression	TRUE
2.33076	0.431513	NRF1	145368	ENSG00000106459	1986	1732	14660	15461	0.135471	0.112024	-0.43951	-0.43951	1.6003e-05	2.74396	1.34745	1.87059	0.536268	0.204053	0.294713	FALSE	FALSE	FALSE	QTL	TRUE
2.45271	0.364906	GPC5	1475075	ENSG00000179399	9563	3137	64109	61129	0.149168	0.0513177	0.338065	0.338065	3.40949e-05	1.78273	0.374236	8.44739	0.324921	0.0565504	0.990075	FALSE	FALSE	TRUE	Len Astro	TRUE
2.54073	0.457778	TBC1D22A	413082	ENSG00000054611	2157	946	16366	15420	0.131798	0.0613489	0.2382	-0.328871	4.16625e-06	2.66111	5.01464	1.6445	0.51773	0.692271	0.261292	FALSE	TRUE	FALSE	Len Micro	TRUE
2.63258	0.480354	GIGYF2	163276	ENSG00000204120	1233	1997	17139	17164	0.0719412	0.116348	-0.244701	-0.244701	2.16809e-05	3.04601	1.65298	1.60574	0.584984	0.247879	0.255621	FALSE	FALSE	FALSE	QTL	TRUE
2.63671	0.440128	CSGALNACT1	353868	ENSG00000147408	1478	3209	23120	27750	0.0639273	0.11564				2.55436	3.67841	5.17551	0.465982	0.513195	0.744582	FALSE	TRUE	TRUE	Percent Micro	TRUE
2.76872	0.487031	DNM1	51896	ENSG00000106976	2464	1164	29045	24639	0.0848339	0.0472422	0.092591	-0.100822	9.14519e-06	4.21306	0.360716	0.297765	0.738273	0.0593779	0.0478023	TRUE	FALSE	FALSE	Len Excit	TRUE
2.808	0.411295	CHRM3	528887	ENSG00000133019	1448	11871	78794	103920	0.018377	0.114232				4.16039	0.396864	0.223994	0.607581	0.0598492	0.0356492	TRUE	FALSE	FALSE	Len Excit	TRUE
2.83232	0.463731	PITPNC1	319980	ENSG00000154217	641	2556	26762	31699	0.0239519	0.0806335	0.123457	0.118945	1.70265e-05	1.86116	0.855117	7.42538	0.363267	0.129595	0.956451	FALSE	FALSE	TRUE	Len Astro	TRUE
2.88742	0.464758	SOX5	421532	ENSG00000134532	3013	2979	37072	47815	0.0812743	0.0623026				2.63056	0.442051	5.38674	0.455319	0.068803	0.764432	FALSE	FALSE	TRUE	Percent Astro	TRUE
3.22115	0.555927	ACACA	321830	ENSG00000278540	1529	358	29520	30882	0.0517954	0.0115925	0.205326	0.18765	9.99943e-07	3.87449	0.992992	2.02844	0.68403	0.151272	0.31983	FALSE	FALSE	FALSE	QTL	TRUE
3.28006	0.490953	GRIN2B	444620	ENSG00000273079	9707	10076	79082	85547	0.122746	0.117783				4.14045	0.416109	0.250466	0.624749	0.0617342	0.0392951	FALSE	FALSE	FALSE	Percent_Phased	TRUE
3.62094	0.616441	GOLGA4	123574	ENSG00000144674	1854	1866	30551	29697	0.0606854	0.0628346	0.267405	0.253711	3.19995e-05	4.16906	2.60003	2.51889	0.734409	0.378888	0.391128	FALSE	FALSE	FALSE	QTL	TRUE
3.68766	0.581631	PLEKHA5	246648	ENSG00000052126	5684	7512	58120	68639	0.0977977	0.109442				4.91235	1.05783	1.2994	0.769381	0.156927	0.202552	TRUE	FALSE	FALSE	Percent Excit	TRUE
3.84556	0.639904	MAP4K4	197839	ENSG00000071054	1195	2343	30834	36965	0.0387559	0.0633843				3.49902	5.01289	3.52432	0.636195	0.691329	0.533522	FALSE	TRUE	FALSE	Percent Micro	TRUE
3.95634	0.552074	ATRNL1	855627	ENSG00000107518	17048	2941	138564	204409	0.123033	0.0143878	0.0943144	-0.0962412	5.81e-06	4.81801	0.885078	0.623344	0.662803	0.126296	0.0968199	TRUE	FALSE	FALSE	QTL	TRUE
4.84995	0.723834	PPP3CA	324869	ENSG00000138814	4492	2794	96563	120448	0.0465189	0.0231967				6.36199	2.60724	2.874	0.918807	0.374647	0.441564	TRUE	FALSE	FALSE	Len Excit	TRUE
5.05053	0.677258	FRMD4A	818436	ENSG00000151474	27500	28169	226536	238834	0.121394	0.117944				5.5462	8.64217	3.36903	0.735583	0.984449	0.507393	FALSE	TRUE	FALSE	Percent Micro	TRUE
5.15909	0.712675	GRID2	1470934	ENSG00000152208	13541	13276	199656	116156	0.0678217	0.114295				5.92143	6.24699	1.04832	0.83101	0.755891	0.154345	FALSE	TRUE	FALSE	Len Micro	TRUE
5.69647	0.717671	SYT1	588015	ENSG00000067715	27957	6888	397819	489931	0.0702757	0.0140591				8.19002	2.06631	1.71978	0.992027	0.290292	0.262508	TRUE	FALSE	FALSE	Percent Excit	TRUE
6.49369	0.837765	PTPRD	2298477	ENSG00000153707	43357	73398	459364	557628	0.0943848	0.131625				7.67191	1.4739	2.65857	0.947371	0.208294	0.405915	TRUE	FALSE	FALSE	Len Excit	TRUE
7.13395	0.893867	LSAMP	1337026	ENSG00000185565	32611	42711	437913	445121	0.0744691	0.0959537				7.39808	1.26285	8.90221	0.945268	0.177663	0.998177	FALSE	FALSE	TRUE	Percent Astro	TRUE
7.60981	0.93428	CADM2	1115448	ENSG00000175161	37846	29628	450269	548076	0.084052	0.0540582				8.06223	1.76532	7.73053	0.978283	0.248822	0.968604	FALSE	FALSE	FALSE	OverallExpression	TRUE
