## Supplementary material for "Experimental and Computational Methods for Allelic Imbalance Analysis from Single-Nucleus RNA-seq Data": Supplemtary table 8

### Sheet: Table S8
RESOURCE TYPE	RESOURCE NAME	SOURCE	IDENTIFIER	NEW/REUSE	ADDITIONAL INFORMATION
Dataset	GTEx cortex snRNA-seq, 2 donors	GTEx consortium (tissue), Levin lab (data)	phs003749.v1.p1	new	dbGaP
	GTEx cortex snRNA-seq, 2 donors	GTEx consortium (tissue), Levin lab (data)	https://singlecell.broadinstitute.org/single_cell/study/SCP2873/	new	Broad Single Cell Portal
Dataset	PD-related middle temporal gyrus snRNA-seq, original	ASAP Team Scherzer	zenodo.org/records/11585274	new
Dataset	PD-related middle temporal gyrus snRNA-seq, hybrid selected	Levin lab	zenodo.org/records/14270014	new
Software/code	Single-cell allele-specific expression processing pipeline (v1 and v2)	Zenodo	zenodo.org/records/10696967	new	Includes both DSL 1 and DSL 2 versions of the pipeline
Software/code	Single-cell allele-specific expression processing pipeline for long read data	Zenodo	zenodo.org/records/12531178	new	Includes both the gene and isoform level pipelines; upload being reviewed
Software/code	scAlleleExpression R package (v1)	Zenodo	zenodo.org/records/10697254	new
Software/code	scASE_py Python package	Zenodo	zenodo.org/records/13321153	new
Software/code	ccs software (v5.0.0)	Pacific Biosciences	RRID:SCR_021174; 10.1038/s41587-019-0217-9	reuse	Error correction (Sequel II)
Software/code	ccs software (v6.0.0)	Pacific Biosciences	RRID:SCR_021174; 10.1038/s41587-019-0217-9	reuse	Error correction (Sequel Iie)
Software/code	ccs software (v7.0.0)	Pacific Biosciences	RRID:SCR_021174; 10.1038/s41587-019-0217-9	reuse	Error correction (Revio)
Software/code	IsoSeq workflow (v3.4.0)	Pacific Biosciences	RRID:SCR_025481; https://isoseq.how/	reuse	Read processing (standard PacBio)
Software/code	IsoSeq workflow (v4.0.0)	Pacific Biosciences	RRID:SCR_025481; https://isoseq.how/	reuse	Read processing (MAS-seq)
Software/code	lima (v2.6.0)	Pacific Biosciences	RRID:SCR_025520; https://github.com/PacificBiosciences/barcoding		Read processing (standard PacBio)
Software/code	lima (v2.9.0)	Pacific Biosciences	RRID:SCR_025520; https://github.com/PacificBiosciences/barcoding		Read processing (MAS-seq)
Software/code	Skera (v1.2.0)	Pacific Biosciences	RRID:SCR_025482; https://skera.how/	reuse	from the standard PacBio Toolkit
Software/code	Guppy (v4.0.14)	Oxford Nanopore Technologies	RRID:SCR_023196; https://community.nanoporetech.com/downloads/guppy/release_notes	reuse
Software/code	C3POa (git commit hash 0dab17c69930976c209c9a8f1df8ac037e570455)	Publication: Improving nanopore read accuracy with the R2C2 method enables the sequencing of highly multiplexed full-length single-cell cDNA	10.1073/pnas.1806447115	reuse	No version number, citing commit hash instead.
Software/code	Starcode (v1.4)	Publication: Starcode: sequence clustering based on all-pairs search	10.1093/bioinformatics/btv053	reuse
Software/code	Minimap2 (v2.17-r941)	Publication: Minimap2: pairwise alignment for nucleotide sequences	10.1093/bioinformatics/bty191	reuse	Read processing (ONT)
Software/code	Minimap2 (v2.28-r1209)	Publication: Minimap2: pairwise alignment for nucleotide sequences	10.1093/bioinformatics/bty191	reuse	Read processing (MAS-seq)
Software/code	pbmm2 (v1.4.0)	Pacific Biosciences	RRID:SCR_025549; https://github.com/PacificBiosciences/pbmm2	reuse	Read processing (standard PacBio)
Software/code	SAMtools (v1.19.2)	Publication: Twelve years of SAMtools and BCFtools	10.1093/gigascience/giab008	reuse
Software/code	MosDepth (v0.3.1)	Publication: Mosdepth: quick coverage calculation for genomes and exomes	10.1093/bioinformatics/btx699	reuse
Software/code	NanoPlot (git commit hash e0028d85ec9e61f8c96bea240ffca65b713e3385)	Publication: NanoPack: visualizing and processing long-read sequencing data	10.1093/bioinformatics/bty149	reuse	No version number, citing commit hash instead.
Software/code	Seurat (v3.1.1)	Publication: Comprehensive Integration of Single-Cell Data	10.1016/j.cell.2019.05.031	reuse	Illumina snRNA-seq analysis (75 base read 2)
Software/code	Seurat (v4.0.0)	Publication: Integrated analysis of multimodal single-cell data	10.1016/j.cell.2021.04.048	reuse	Illumina snRNA-seq analysis (130 base read 2)
Software/code	Seurat (v4.3.0)	Publication: Integrated analysis of multimodal single-cell data	10.1016/j.cell.2021.04.048	reuse	Illumina snRNA-seq analysis (PD samples)
Software/code	Scrublet (v0.1)	Publication: Scrublet: Computational Identification of Cell Doublets in Single-Cell Transcriptomic Data	10.1016/j.cels.2018.11.005	reuse	Illumina snRNA-seq analysis (75 base read 2)
Software/code	scGBM (v0.1.0)	Publication: Model-based dimensionality reduction for single-cell RNA-seq using generalized bilinear models	10.1101/2023.04.21.537881
Software/code	scds (v1.6.0)	Publication: scds: computational annotation of doublets in single-cell RNA sequencing data	10.1093/bioinformatics/btz698	reuse	Illumina snRNA-seq analysis (130 base read 2)
Software/code	glmPCA (v.0.2.0)	GitHub	RRID:SCR_025517; https://github.com/willtownes/glmpca	reuse
Software/code	Harmony (v1.2.0)	Publication: Fast, sensitive and accurate integration of single-cell data with Harmony	10.1038/s41592-019-0619-0	reuse
Software/code	scDblFinder (v1.12.0)	GitHub	RRID:SCR_022700; https://plger.github.io/scDblFinder/	reuse
Software/code	MAST (v1.16.0)	Publication: MAST: a flexible statistical framework for assessing transcriptional changes and characterizing heterogeneity in single-cell RNA sequencing data	10.1186/s13059-015-0844-5	reuse	Hybrid selection bait design
Software/code	BEDtools (v2.29)	Publication: BEDTools: a flexible suite of utilities for comparing genomic features	10.1093/bioinformatics/btq033	reuse	Hybrid selection bait design
Software/code	Nextflow pipeline (DSL 1.0)	Publication: Nextflow enables reproducible computational workflows	10.1038/nbt.3820	reuse	Read processing pipeline, v1 (GTEx samples).
Software/code	Nextflow pipeline (DSL 2.0)	Publication: Nextflow enables reproducible computational workflows	10.1038/nbt.3820	reuse	Read processing pipeline, v2 (PD samples).
Software/code	sinto (v0.7.2.2)	GitHub	RRID:SCR_025498; https://github.com/timoast/sinto	reuse	Hybrid selection bait design 5) overall expression
Software/code	STARSolo (v2.7.8) + WASP	Publication: STAR+WASP reduces reference bias in the allele-specific mapping of RNA-seq reads	10.1101/2024.01.21.576391	reuse	Read processing pipeline, GTEx samples. The version of Wasp used is built into STARsolo, so that it does not have its own version number.
Software/code	STARSolo (v2.7.10) + WASP	Publication: STAR+WASP reduces reference bias in the allele-specific mapping of RNA-seq reads	10.1101/2024.01.21.576391	reuse	Read processing pipeline, PD samples. The version of Wasp used is built into STARsolo, so that it does not have its own version number.
Software/code	htsjdk (v2.21.1)	Publication: The Sequence Alignment/Map format and SAMtools	10.1093/bioinformatics/btp352	reuse	Read processing pipeline
Software/code	featureCounts (v2.0.1)	Publication: featureCounts: an efficient general purpose program for assigning sequence reads to genomic features	10.1093/bioinformatics/btt656	reuse	Read processing pipeline, long-read data
Software/code	UMI-tools (v1.1.2)	Publication: UMI-tools: modeling sequencing errors in Unique Molecular Identifiers to improve quantification accuracy	10.1101/gr.209601.116	reuse	Read processing pipeline, long-read data
Software/code	Picard (v2.27.5)	GitHub	RRID:SCR_006525; http://broadinstitute.github.io/picard	reuse	Read processing pipeline (downsampling analysis of Illumina data)
Software/code	Cell Ranger (v3.0.2)	10x Genomics	10.1038/ncomms14049	reuse	Read processing pipeline (downsampling analysis of Illumina data)
Software/code	Cell Ranger (v5.0.1)	10x Genomics	10.1038/ncomms14049	reuse	Illumina snRNA-seq (PD-related samples)
Software/code	aod (v1.3.2)	Lesnoff, M., Lancelot, R. (2012). aod: Analysis of Overdispersed Data. R package version	10.32614/CRAN.package.aod	reuse	Downstream analysis package
Software/code	glmmTMB (v1.1.5)	GitHub	RRID:SCR_025512; https://github.com/glmmTMB/glmmTMB	reuse	Downstream analysis package
Software/code	DAESC (v0.1.0)	Publication: Single-cell allele-specific expression analysis reveals dynamic and cell-type-specific regulatory effects	10.1038/s41467-023-42016-9	reuse	Differential allelic imbalance analysis
Software/code	cellsnp-lite (v1.2.3)	Publication: Cellsnp-lite: an efficient tool for genotyping single cells	10.1093/bioinformatics/btab358
Software/code	pysam (v0.15.3)	GitHub	RRID:SCR_021017; https://github.com/pysam-developers/pysam	reuse	Extracting read information for long-read data
Software/code	Sierra (v0.99.24)	Publication: Sierra: discovery of differential transcript usage from polyA-captured single-cell RNA-seq data	10.1186/s13059-020-02071-7	reuse	Sierra analysis
Software/code	RegTools (v0.5.2)	Publication: Integrated analysis of genomic and transcriptomic data for the discovery of splice-associated variants in cancer	10.1038/s41467-023-37266-6	reuse	Sierra analysis
Software/code	pandas (v1.0.5)	Publication: Data Structures for Statistical Computing in Python	10.25080/Majora-92bf1922-00a	reuse	Isoform level expression and ASE from long-read data
Software/code	intervaltree (v3.1.0)	GitHub	RRID:SCR_025514; https://github.com/chaimleib/intervaltree	reuse
Software/code	CellLevel_QC tool	GitHub	10.5281/zenodo.12794612; https://github.com/seanken/CellLevel_QC	reuse	Extracting cell level read mapping information for Illumina data
Software/code	ComBat	Publication: Adjusting batch effects in microarray expression data using empirical Bayes methods	10.1093/biostatistics/kxj037	reuse	eQTL analysis; ComBat is a function in SVA, so that it does not have its own version.
Software/code	sva (v3.38.0)	Publication: The sva package for removing batch effects and other unwanted variation in high-throughput experiments	10.1093/bioinformatics/bts034	reuse	eQTL analysis
Software/code	SNPRelate (v1.24.0)	Publication: A high-performance computing toolset for relatedness and principal component analysis of SNP data	10.1093/bioinformatics/bts606	reuse	eQTL analysis
Software/code	VariantAnnotation (v1.36.0)	Publication: VariantAnnotation : a Bioconductor package for exploration and annotation of genetic variants	10.1093/bioinformatics/btu168	reuse	eQTL analysis
Software/code	MatrixEQTL (v2.3)	Publication: Matrix eQTL: ultra fast eQTL analysis via large matrix operations	10.1093/bioinformatics/bts163	reuse	Matrix_eQTL_engine
Protocol	Nuclei isolation	Protocols.io	dx.doi.org/10.17504/protocols.io.bp2l626bzgqe/v1	reuse	GTEx samples
Protocol	Nuclei isolation	Protocols.io	dx.doi.org/10.17504/protocols.io.j8nlk4k55g5r/v2	reuse	PD samples
Protocol	Single-nucleus RNA-seq library construction	10x Genomics, CG000183 Rev A	CG000183 Rev A	reuse
Protocol	Pacific Biosciences library construction	Pacific Biosciences, Part Number 101-892-000 Version 01	www.pacb.com/wp-content/uploads/Procedure-Checklist-Preparing-Single-Cell-Iso-Seq-Libraries-Using-SMRTbell-Express-Template-Prep-Kit-2.0.pdf	reuse
Protocol	MAS-seq library preparation	Protocols.io	dx.doi.org/10.17504/protocols.io.kqdg3p5ezl25/v1	reuse	Sequel II libraries
Protocol	MAS-seq library preparation	Protocols.io	dx.doi.org/10.17504/protocols.io.ewov19w7plr2/v1	reuse	Revio libraries
Protocol	Hybrid Selection	Protocols.io	dx.doi.org/10.17504/protocols.io.x54v924jzl3e/v1	reuse
Protocol	Targeted Gene Expression Assay	10x Genomics, CG000293 Rev	CG000293 Rev	reuse
Protocol	Rolling Circle Amplification to Concatemeric Consensus (R2C2)	Protocols.io	dx.doi.org/10.17504/protocols.io.81wgbzonygpk/v1	reuse
Chemical, peptide, or recombinant protein	Recombinant RNase Inhibitor	Takara	2313A	reuse	GTEx samples
Chemical, peptide, or recombinant protein	Recombinant RNase Inhibitor	Takara	2313B	reuse	PD samples
Chemical, peptide, or recombinant protein	Bovine serum Albumin	Sigma	B6917	reuse	Nuclei isolation, GTEx samples
Chemical, peptide, or recombinant protein	Bovine serum Albumin	Thermo Fisher Scientific	AM2616	reuse	Nuclei isolation, PD samples
Chemical, peptide, or recombinant protein	Phosphate Buffered Saline (PBS)	Invitrogen	AM9625	reuse
Chemical, peptide, or recombinant protein	Dulbecco's Phosphate-Buffered Saline (DPBS)	Gibco	14190-144	reuse
Chemical, peptide, or recombinant protein	DTT	Sigma	43816	reuse
Chemical, peptide, or recombinant protein	Triton X-100	Sigma	T8787	reuse
Chemical, peptide, or recombinant protein	DAPI	Thermo Fisher Scientific	62247	reuse
Critical commercial assay	KAPA Library Quantification Kit Illumina Platforms	Kapa BioSystems	KK4873	reuse
Critical commercial assay	Nuclei Isolation Kit: Nuclei EZ Prep	Sigma	NUC101	reuse	Nuclei isolation, GTEx samples
Critical commercial assay	Nuclei Pure Prep	Sigma	NUC201-1KT	reuse	Nuclei isolation, PD samples
Critical commercial assay	Chromium Single Cell 3' Library & Gel Bead Kit v3	10x Genomics	1000075	reuse	snRNA-seq, all samples
Critical commercial assay	Chromium Single Cell 3' Chip B	10x Genomics	1000073	reuse	snRNA-seq, GTEx samples
Critical commercial assay	SureSelectXT reagent kit, HSQ	Agilent	G9611A	reuse
Critical commercial assay	AMP Mix	10x Genomics	220119	reuse
Critical commercial assay	Library Amplification kit	10x Genomics	1000249	reuse
Critical commercial assay	NEBNext High-Fidelity 2x PCR Master Mix	New England Biolabs	M0541S	reuse
Critical commercial assay	SMRTbell express template prep kit 2.0	Pacific Biosciences	100-938-900	reuse
Critical commercial assay	MAS-Seq for 10x Single Cell 3' kit (v1.03)	Pacific Biosciences	102-659-600	reuse
Critical commercial assay	Qubit dsDNA High Sensitivity Assay Kit	Thermo Fisher Scientific	Q32854	reuse
Critical commercial assay	Femto-Pulse Genomic DNA 165kb Kit	Agilent	FP-1002-0275	reuse
Critical commercial assay	Ligation Sequencing Kit	Oxford Nanopore Technologies	SQK-LSK109	reuse
Critical commercial assay	Flow Cytometry Size Calibration Kit	Invitrogen	F13838	reuse
Oligonucleotide	TS-p5	IDT	1016184	reuse
Oligonucleotide	TS-p7	IDT	1016188	reuse
Oligonucleotide	PCR primer1	5'-CTACACGACGCTCTTCCGATCT-3'		reuse	For R2C2
Oligonucleotide	PCR primer2	5'-AAGCAGTGGTATCAACGCAGAGT-3'		reuse	For R2C2
Oligonucleotide	P5	5’-AATGATACGGCGACCACCGA-3’		reuse	Illumina snRNA-seq and hybrid selection
Oligonucleotide	P7	5’-CAAGCAGAAGACGGCATACGA-3’		reuse	Illumina snRNA-seq and hybrid selection
Other	40 µm cell strainer	VWR	21008-949	reuse	Nuclei isolation, GTEx samples
Other	20 µm cell strainer	Sysmex	04-004-2325	reuse	Nuclei isolation, GTEx samples
Other	70 µm cell strainer	Thermo Fisher Scientific	2236548	reuse	Nuclei isolation, PD samples
Other	40 µm cell strainer	Bel-art	H13680-0040	reuse	Nuclei isolation, PD samples
Other	AMPureXP SPRI beads	Beckman Coulter	A63881	reuse	Illumina snRNA-seq and hybrid selection
Other	ProNex Size-Selective Purification System	Promega	NG2001	reuse	For R2C2
Other	NextSeq 500 platform	Illumina	SY-415-1001	reuse	Illumina snRNA-seq and hybrid selection
Other	NextSeq 550 platform	Illumina	SY-415-1002	reuse
Other	NovaSeq 6000 platform	Illumina	20012850	reuse
Other	High Output v2.5 Kit (75 cycles) flow cell	Illumina	20024906	reuse
Other	High Output v2.5 Kit (150 cycles) flow cell	Illumina	20024907	reuse
Other	S1 Reagent kit v1.5 (200 cycles) flow cell	Illumina	20028318	reuse
Other	Sequel II platform	Pacific Biosciences	101-447-000	reuse
Other	Sequel IIe platform	Pacific Biosciences	101-986-400	reuse
Other	Revio platform	Pacific Biosciences	102-090-600	reuse
Other	GridION X5 platform	Oxford Nanopore Technologies	GRD-X5B002	reuse
Other	GridION R9.4.1 flow cell	Oxford Nanopore Technologies	FLO-MIN106D	reuse
Other	PromethION P48 platform	Oxford Nanopore Technologies	PRO-SEQ048	reuse
Other	PromethION R9.4.1 flow cell	Oxford Nanopore Technologies	FLO-PRO002	reuse
Other	Cellometer K2 Image Cytometer	Nexcelom Bioscience	CMT-K2-MX-150	reuse	Nuclei isolation, GTEx samples
Other	FACSAria III cell sorter	BD Biosciences		reuse	Nuclei isolation, PD samples; no catalog number available
